# Benchmarking topological accuracy of bacterial phylogenomic workflows using *in silico* evolution

**DOI:** 10.1101/2021.08.03.454900

**Authors:** Boas C.L. van der Putten, Niek A.H. Huijsmans, Daniel R. Mende, Constance Schultsz

## Abstract

Phylogenetic analyses are widely used in microbiological research, for example to trace the progression of bacterial outbreaks based on whole-genome sequencing data. In practice, multiple analysis steps such as *de novo* assembly, alignment and phylogenetic inference are combined to form phylogenetic workflows. Comprehensive benchmarking of the accuracy of complete phylogenetic workflows is lacking.

To benchmark different phylogenetic workflows, we simulated bacterial evolution under a wide range of evolutionary models, varying the relative rates of substitution, insertion, deletion, gene duplication, gene loss and lateral gene transfer events. The generated datasets corresponded to a genetic diversity usually observed within bacterial species (≥95% average nucleotide identity). We replicated each simulation three times to assess replicability. In total, we benchmarked seventeen distinct phylogenetic workflows using 8 different simulated datasets.

We found that recently developed k-mer alignment methods such as kSNP and SKA achieve similar accuracy as reference mapping. The high accuracy of k-mer alignment methods can be explained by the large fractions of genomes these methods can align, relative to other approaches. We also found that the choice of *de novo* assembly algorithm influences the accuracy of phylogenetic reconstruction, with workflows employing SPAdes or SKESA outperforming those employing Velvet. Finally, we found that the results of phylogenetic benchmarking are highly variable between replicates.

We conclude that for phylogenomic reconstruction k-mer alignment methods are relevant alternatives to reference mapping at species level, especially in the absence of suitable reference genomes. We show *de novo* genome assembly accuracy to be an underappreciated parameter required for accurate phylogenomic reconstruction.

**Impact statement:** Phylogenetic analyses are crucial to understand the evolution and spread of microbes. Among their many applications is the reconstruction of transmission events which can provide information on the progression of pathogen outbreaks. For example, to investigate foodborne outbreaks such as the 2011 outbreak of *Escherichia coli* O104:H4 across Europe. As different microbes evolve differently, it is important to know which phylogenetic workflows are most accurate when working with diverse bacterial data. However, benchmarks usually consider only a limited dataset. We therefore employed a range of simulated evolutionary scenarios and benchmarked seventeen phylogenetic workflows on these simulated datasets. An advantage of our simulation approach is that we know *a priori* what the outcome of the analyses should be, allowing us to benchmark accuracy. We found significant differences between phylogenetic workflows and were able to dissect which factors contribute to phylogenetic analysis accuracy. Taken together, this new information will hopefully enable more accurate phylogenetic analysis of bacterial outbreaks.

**Data summary:** A Zenodo repository is available at https://doi.org/10.5281/zenodo.5036179 containing all simulated genomes, all alignments produced by phylogenetic workflows and .csv files summarising the topological accuracies of phylogenies produced based on these alignments. Code is available at https://github.com/niekh-13/phylogenetic_workflows.
