## Supplementary material for "Benchmarking topological accuracy of bacterial phylogenomic workflows using *in silico* evolution": Tables S1-S5

### Sheet: Table S1
Table S1. Parameters which differed per simulation. All other parameters were kept stable.
	Genes (ALF)					Intergenic regions (DAWG)
Simulation	Indel rate	geneDuplRate	geneLossRate	lgtRate	lgtGRate	Indel rate
Standard	0.0252	0.05	0.05	0.04	0.16	0.00175
Indel x 0.5	0.0126	0.05	0.05	0.04	0.16	0.000875
Indel x 2	0.0504	0.05	0.05	0.04	0.16	0.0035
LGT x 0.5	0.0252	0.05	0.05	0.02	0.08	0.00175
LGT x 2	0.0252	0.05	0.05	0.08	0.32	0.00175
Gene dupl. x 2	0.0252	0.1	0.05	0.04	0.16	0.00175
Gene loss x 2	0.0252	0.05	0.1	0.04	0.16	0.00175
Gene loss x 2 and gene dupl. x 2	0.0252	0.1	0.1	0.04	0.16	0.00175

### Sheet: Table S2
Table S2. Seventeen phylogenetic workflows included in this study, with software versions.
Workflow	de novo genome assembly algorithm	Annotation method	Comparison method
Snippy (no assembly)	NA	NA	Snippy vs.4.6.0
Velvet + kSNP	Shovill v1.1.0 using Velvet v1.2.10	NA	kSNP v3.1
SPAdes + kSNP	SPAdes v3.14.0	NA	kSNP v3.1
SKESA + kSNP	SKESA v2.3.0	NA	kSNP v3.1
Velvet + PIRATE	Shovill v1.1.0 using Velvet v1.2.10	Prokka v1.14.6	PIRATE v1.0.3
SPAdes + PIRATE	SPAdes v3.14.0	Prokka v1.14.6	PIRATE v1.0.3
SKESA + PIRATE	SKESA v2.3.0	Prokka v1.14.6	PIRATE v1.0.3
Velvet + Roary	Shovill v1.1.0 using Velvet v1.2.10	Prokka v1.14.6	Roary v3.13.0
SPAdes + Roary	SPAdes v3.14.0	Prokka v1.14.6	Roary v3.13.0
SKESA + Roary	SKESA v2.3.0	Prokka v1.14.6	Roary v3.13.0
Velvet + SKA	Shovill v1.1.0 using Velvet v1.2.10	NA	SKA v1.0
SPAdes + SKA	SPAdes v3.14.0	NA	SKA v1.0
SKESA + SKA	SKESA v2.3.0	NA	SKA v1.0
SKA (no assembly)	NA	NA	SKA v1.0
Velvet + MLST	Shovill v1.1.0 using Velvet v1.2.10	NA	mlst-check v2.1.1706216
SPAdes + MLST	SPAdes v3.14.0	NA	mlst-check v2.1.1706216
SKESA + MLST	SKESA v2.3.0	NA	mlst-check v2.1.1706216

### Sheet: Table S3
Table S3. Counts of genetic events across replicates of eight simulations.
Simulation	Replicate	# of lateral gene transfers	# of insertions	# of deletions	# of genes lost	# of genes duplicated
Standard	Run 1	575	7750	7567	167	144
Standard	Run 2	515	7838	7662	142	161
Standard	Run 3	534	7790	7721	145	114
Indel x 0.5	Run 1	575	3864	3890	171	152
Indel x 0.5	Run 2	515	3909	3829	142	161
Indel x 0.5	Run 3	534	3838	3851	145	114
Indel x 2	Run 1	575	15302	15644	171	152
Indel x 2	Run 2	515	15239	15507	142	161
Indel x 2	Run 3	534	15128	15480	145	114
LGT x 0.5	Run 1	256	7620	7705	135	194
LGT x 0.5	Run 2	308	7810	7663	126	164
LGT x 0.5	Run 3	289	7638	7589	129	126
LGT x 2	Run 1	1189	8046	8321	157	133
LGT x 2	Run 2	1206	7947	7966	152	157
LGT x 2	Run 3	1240	8236	8163	181	146
Gene dupl. x 2	Run 1	544	8018	8001	114	356
Gene dupl. x 2	Run 2	575	7815	7743	125	266
Gene dupl. x 2	Run 3	585	7754	7784	183	238
Gene loss x 2	Run 1	504	7776	7727	323	155
Gene loss x 2	Run 2	571	7655	7698	251	154
Gene loss x 2	Run 3	576	7688	7596	304	124
Gene loss x 2 and gene dupl. x 2	Run 1	585	7747	7815	265	306
Gene loss x 2 and gene dupl. x 2	Run 2	615	7596	7832	209	226
Gene loss x 2 and gene dupl. x 2	Run 3	601	7679	7800	290	273

### Sheet: Table S4
Table S4. Results of statistical significance tests using Welch’s t-test between SPADES + SKA vs other workflows. The p-value threshold after Bonferroni correction for multiple testing is 3.85×10-3. Statistically significant differences are marked with an asterisk.
Condition	Difference	P-value
	(95% confidence interval)
SPAdes + SKA vs Velvet + PIRATE	14.43 (11.30 to 17.57)	0.0000121*
SPAdes + SKA vs Velvet + kSNP	6.14 (4.11 to 8.18)	0.0001875*
SPAdes + SKA vs Velvet + SKA	7.67 (4.98 to 10.36)	0.0002644*
SPAdes + SKA vs Velvet + Roary	14.59 (9.36 to 19.82)	0.0003062*
SPAdes + SKA vs SKESA + PIRATE	4.47 (2.81 to 6.13)	0.0003734*
SPAdes + SKA vs SKESA + Roary	13.01 (8.03 to 18.00)	0.0004572*
SPAdes + SKA vs SPAdes + Roary	12.79 (7.32 to 18.27)	0.0008835*
SPAdes + SKA vs SPAdes + PIRATE	8.56 (4.24 to 12.88)	0.0022377*
SPAdes + SKA vs Snippy (no assembly)	3.05 (0.36 to 5.74)	0.0316289
SPAdes + SKA vs SKESA + SKA	1.35 (0.10 to 2.60)	0.0375962
SPAdes + SKA vs SKESA + kSNP	1.38 (0.00 to 2.76)	0.0496085
SPAdes + SKA vs SKA (no assembly)	-0.33 (-1.87 to 1.21)	0.6238804
SPAdes + SKA vs SPAdes + kSNP	-0.19 (-1.24 to 0.86)	0.6774758

### Sheet: Table S5
Table S5. Results of statistical significance tests using paired Welch’s t-tests between workflows employing Velvet vs SPAdes and SKESA. The p-value threshold after Bonferroni correction for multiple testing is 2.5×10-2. Statistically significant differences are marked with an asterisk.
Condition	Difference (95% confidence interval)	P-value
Velvet vs SKESA	-5.66 (-7.26 to -4.05)	7.09×10-5*
Velvet vs SPAdes	-5.42 (-7.21 to -3.62)	1.87×10-4*
